# The genome of *Litomosoides sigmodontis* illuminates the origins of Y chromosomes in filarial nematodes

**DOI:** 10.1101/2023.08.02.550553

**Authors:** Lewis Stevens, Manuela Kieninger, Brian Chan, Jonathan M D Wood, Pablo Gonzalez de la Rosa, Judith Allen, Mark Blaxter

**Affiliations:** Tree of Life, Wellcome Sanger Institute, Cambridge CB10 1SA, UK; Lydia Becker Institute of Immunology and Inflammation, Wellcome Centre for Cell-Matrix Research, Faculty of Biology, Medicine & Health, University of Manchester, Manchester M13 9PT, UK

**Author notes:** Correspondence should be addressed to Lewis Stevens or Mark Blaxter.

## Abstract

Heteromorphic sex chromosomes are usually thought to have originated from a pair of autosomes that acquired a sex-determining locus and subsequently stopped recombining, leading to degeneration of the sex-limited chromosome. In contrast, in rhabditid nematodes, sex is determined by an X-chromosome counting mechanism and males are hemizygous for one or more X chromosomes (XX/X0). Some species of filarial nematodes, including important parasites of humans, have heteromorphic XX/XY systems. It has been assumed that sex is determined by a Y-linked locus in these species. However, karyotypic analyses suggested that filarial Y chromosomes are derived from the unfused autosome following an X-to-autosome fusion. Here, we generated a chromosome-level reference genome for *Litomosoides sigmodontis*, a filarial nematode with the ancestral filarial karyotype and sex determination mechanism (XX/X0). We mapped the assembled chromosomes to the rhabditid nematode ancestral linkage (or Nigon) elements. We found that the *L. sigmodontis* X chromosome was formed from a fusion of NigonX (the ancestrally X-linked element) and NigonD (ancestrally autosomal) that occurred in the last common ancestor of all filarial nematodes. In the two filarial lineages with XY systems, the X chromosomes were formed from two recent and independent fusions of the ancestral X chromosome with different autosomal Nigon elements. In both lineages, the region shared by the neo-X and neo-Y chromosomes is within the ancestrally autosomal portion of the X, confirming that the filarial Y chromosomes are derived from unfused autosomes. Sex determination in XY filarial nematodes therefore likely continues to operate *via* the ancestral X-chromosome counting mechanism, rather than *via* a neo-Y-linked sex-determining locus.
