## Supplementary tables for "The genome of *Litomosoides sigmodontis* illuminates the origins of Y chromosomes in filarial nematodes"

### Sheet: TableS1_PAR_divergence
Accession	Species	Chromosome	PAR start	PAR stop	PAR length	SNP count	SNP density	SNPs per bp
SRR13154015	Dirofilaria immitis	dirofilaria_immitis_chrX	13000000	28232375	15232375	6406	0.0004206	2377.83
SRR13154014	Dirofilaria immitis	dirofilaria_immitis_chrX	13000000	28232375	15232375	7350	0.0004825	2072.43
SRR13154013	Dirofilaria immitis	dirofilaria_immitis_chrX	13000000	28232375	15232375	6935	0.0004553	2196.45
ERR676581	Onchocerca volvulus	OVOC_OM2	22100000	25485961	3385961	22615	0.006679	149.722
ERR948794	Onchocerca volvulus	OVOC_OM2	22100000	25485961	3385961	13039	0.0038509	259.679
ERR948795	Onchocerca volvulus	OVOC_OM2	22100000	25485961	3385961	13589	0.0040133	249.169
ERR948796	Onchocerca volvulus	OVOC_OM2	22100000	25485961	3385961	6382	0.0018848	530.549
ERR948800	Onchocerca volvulus	OVOC_OM2	22100000	25485961	3385961	13115	0.0038733	258.175
ERR948801	Onchocerca volvulus	OVOC_OM2	22100000	25485961	3385961	14003	0.0041356	241.803
ERR948802	Onchocerca volvulus	OVOC_OM2	22100000	25485961	3385961	6617	0.0019542	511.706
SRR3111731	Brugia malayi	Bm_v4_ChrX_scaffold_001	22300000	24943668	2643668	13470	0.0050952	196.263
SRR3111738	Brugia malayi	Bm_v4_ChrX_scaffold_001	22300000	24943668	2643668	12750	0.0048228	207.347
SRR3111864	Brugia malayi	Bm_v4_ChrX_scaffold_001	22300000	24943668	2643668	14110	0.0053373	187.361
SRR3112012	Brugia malayi	Bm_v4_ChrX_scaffold_001	22300000	24943668	2643668	10940	0.0041382	241.652
SRR3111504	Brugia malayi	Bm_v4_ChrX_scaffold_001	22300000	24943668	2643668	13797	0.0052189	191.612
SRR3111510	Brugia malayi	Bm_v4_ChrX_scaffold_001	22300000	24943668	2643668	12028	0.0045497	219.793
SRR3111544	Brugia malayi	Bm_v4_ChrX_scaffold_001	22300000	24943668	2643668	15720	0.0059463	168.172
SRR3111568	Brugia malayi	Bm_v4_ChrX_scaffold_001	22300000	24943668	2643668	9312	0.0035224	283.899
SRR3111579	Brugia malayi	Bm_v4_ChrX_scaffold_001	22300000	24943668	2643668	12721	0.0048119	207.819
SRR3111581	Brugia malayi	Bm_v4_ChrX_scaffold_001	22300000	24943668	2643668	15661	0.005924	168.806
SRR3111514	Brugia malayi	Bm_v4_ChrX_scaffold_001	22300000	24943668	2643668	15593	0.0058982	169.542
SRR3111517	Brugia malayi	Bm_v4_ChrX_scaffold_001	22300000	24943668	2643668	10504	0.0039733	251.682
SRR3111629	Brugia malayi	Bm_v4_ChrX_scaffold_001	22300000	24943668	2643668	13750	0.0052011	192.267
SRR3111630	Brugia malayi	Bm_v4_ChrX_scaffold_001	22300000	24943668	2643668	14342	0.005425	184.33
SRR3111634	Brugia malayi	Bm_v4_ChrX_scaffold_001	22300000	24943668	2643668	14630	0.005534	180.702
SRR3111636	Brugia malayi	Bm_v4_ChrX_scaffold_001	22300000	24943668	2643668	14510	0.0054886	182.196
SRR3111640	Brugia malayi	Bm_v4_ChrX_scaffold_001	22300000	24943668	2643668	12910	0.0048834	204.777
SRR3111318	Brugia malayi	Bm_v4_ChrX_scaffold_001	22300000	24943668	2643668	15310	0.0057912	172.676
SRR3111319	Brugia malayi	Bm_v4_ChrX_scaffold_001	22300000	24943668	2643668	14857	0.0056198	177.941
SRR5190290	Brugia malayi	Bm_v4_ChrX_scaffold_001	22300000	24943668	2643668	11861	0.0044866	222.887
SRR5190289	Brugia malayi	Bm_v4_ChrX_scaffold_001	22300000	24943668	2643668	13010	0.0049212	203.203
SRR3111488	Brugia malayi	Bm_v4_ChrX_scaffold_001	22300000	24943668	2643668	15546	0.0058805	170.055
SRR3111493	Brugia malayi	Bm_v4_ChrX_scaffold_001	22300000	24943668	2643668	11590	0.0043841	228.099
SRR3111498	Brugia malayi	Bm_v4_ChrX_scaffold_001	22300000	24943668	2643668	13959	0.0052802	189.388
SRR5190288	Brugia malayi	Bm_v4_ChrX_scaffold_001	22300000	24943668	2643668	11253	0.0042566	234.93
SRR5190287	Brugia malayi	Bm_v4_ChrX_scaffold_001	22300000	24943668	2643668	7961	0.0030113	332.077

### Sheet: TableS2_genome_accessions
Species	Source	BioProject	Assembly accesion	Citation
Acanthocheilonema viteae	WBP (release WBPS18)	PRJEB1697	GCA_900537255.1	-
Brugia malayi	WBP (release WBPS18)	PRJNA10729	GCA_000002995.5	https://doi.org/10.1128%2FMRA.00154-20
Brugia pahangi	WBP (release WBPS18)	PRJEB497	GCA_900618355.1	https://doi.org/10.1038/s41588-018-0262-1
Dirofilaria immitis	ftp://ngs.sanger.ac.uk/production/pathogens/sd21/dimmitis_genome/dimmitis_WSI_2.2.fa	-	-	https://doi.org/10.1101/2023.04.25.538225
Litomosoides sigmodontis	This work	PRJEB64423	-	This work
Loa loa	WBP (release WBPS18)	PRJNA246086	GCA_000733445.1	https://doi.org/10.1186/1471-2164-15-788
Onchocerca gutturosa	Edinburgh server	PRJEB7568	-	-
Onchocerca ochengi	WBP (release WBPS18)	PRJEB1204	GCA_000950515.2	https://doi.org/10.1038/s41588-018-0262-1
Onchocerca volvulus	WBP (release WBPS18)	PRJEB513	GCA_000499405.2	https://doi.org/10.1038/nmicrobiol.2016.216
Setaria labiatopapillosa	Edinburgh server	PRJEB7555	-	-
Wuchereria bancrofti	WBP (release WBPS18)	PRJNA275548	GCA_001555675.1	-

### Sheet: TableS3_read_accessions
Run accession	Species	BioProject	Citation	Link forward	Link reverse	Reported lifestage	Reported sex	Inferred sex	Notes
SRR13154017	Dirofilaria immitis	PRJNA681066	https://doi.org/10.1016/j.crpvbd.2021.100007	ftp://ftp.sra.ebi.ac.uk/vol1/fastq/SRR131/017/SRR13154017/SRR13154017_1.fastq.gz	ftp://ftp.sra.ebi.ac.uk/vol1/fastq/SRR131/017/SRR13154017/SRR13154017_2.fastq.gz	Adult	N/A	Gravid female
SRR13154016	Dirofilaria immitis	PRJNA681066	https://doi.org/10.1016/j.crpvbd.2021.100007	ftp://ftp.sra.ebi.ac.uk/vol1/fastq/SRR131/016/SRR13154016/SRR13154016_1.fastq.gz	ftp://ftp.sra.ebi.ac.uk/vol1/fastq/SRR131/016/SRR13154016/SRR13154016_2.fastq.gz	Adult	N/A	Gravid female
SRR13154015	Dirofilaria immitis	PRJNA681066	https://doi.org/10.1016/j.crpvbd.2021.100007	ftp://ftp.sra.ebi.ac.uk/vol1/fastq/SRR131/015/SRR13154015/SRR13154015_1.fastq.gz	ftp://ftp.sra.ebi.ac.uk/vol1/fastq/SRR131/015/SRR13154015/SRR13154015_2.fastq.gz	Adult	N/A	Male	Used to infer PAR coordinates
SRR13154014	Dirofilaria immitis	PRJNA681066	https://doi.org/10.1016/j.crpvbd.2021.100007	ftp://ftp.sra.ebi.ac.uk/vol1/fastq/SRR131/014/SRR13154014/SRR13154014_1.fastq.gz	ftp://ftp.sra.ebi.ac.uk/vol1/fastq/SRR131/014/SRR13154014/SRR13154014_2.fastq.gz	Adult	N/A	Male
SRR13154013	Dirofilaria immitis	PRJNA681066	https://doi.org/10.1016/j.crpvbd.2021.100007	ftp://ftp.sra.ebi.ac.uk/vol1/fastq/SRR131/013/SRR13154013/SRR13154013_1.fastq.gz	ftp://ftp.sra.ebi.ac.uk/vol1/fastq/SRR131/013/SRR13154013/SRR13154013_2.fastq.gz	Adult	N/A	Male
ERR034941	Brugia malayi	PRJEB2554	https://doi.org/10.1096/fj.12-205096	ftp://ftp.sra.ebi.ac.uk/vol1/fastq/ERR034/ERR034941/ERR034941_1.fastq.gz	ftp://ftp.sra.ebi.ac.uk/vol1/fastq/ERR034/ERR034941/ERR034941_2.fastq.gz	N/A	N/A	Female	Used to infer PAR coordinates
ERR034942	Brugia malayi	PRJEB2555	https://doi.org/10.1096/fj.12-205096	ftp://ftp.sra.ebi.ac.uk/vol1/fastq/ERR034/ERR034942/ERR034942_1.fastq.gz	ftp://ftp.sra.ebi.ac.uk/vol1/fastq/ERR034/ERR034942/ERR034942_2.fastq.gz	N/A	N/A	Unknown
ERR034943	Brugia malayi	PRJEB2556	https://doi.org/10.1096/fj.12-205096	ftp://ftp.sra.ebi.ac.uk/vol1/fastq/ERR034/ERR034943/ERR034943_1.fastq.gz	ftp://ftp.sra.ebi.ac.uk/vol1/fastq/ERR034/ERR034943/ERR034943_2.fastq.gz	N/A	N/A	Unknown
ERR034940	Brugia malayi	PRJEB2557	https://doi.org/10.1096/fj.12-205096	ftp://ftp.sra.ebi.ac.uk/vol1/fastq/ERR034/ERR034940/ERR034940_1.fastq.gz	ftp://ftp.sra.ebi.ac.uk/vol1/fastq/ERR034/ERR034940/ERR034940_2.fastq.gz	N/A	N/A	Female
SRR3111731	Brugia malayi	PRJNA294265	N/A	ftp://ftp.sra.ebi.ac.uk/vol1/fastq/SRR311/001/SRR3111731/SRR3111731_1.fastq.gz	ftp://ftp.sra.ebi.ac.uk/vol1/fastq/SRR311/001/SRR3111731/SRR3111731_2.fastq.gz	Adult	Male	Male
SRR3111738	Brugia malayi	PRJNA294265	N/A	ftp://ftp.sra.ebi.ac.uk/vol1/fastq/SRR311/008/SRR3111738/SRR3111738_1.fastq.gz	ftp://ftp.sra.ebi.ac.uk/vol1/fastq/SRR311/008/SRR3111738/SRR3111738_2.fastq.gz	Adult	Male	Male
SRR3111864	Brugia malayi	PRJNA294265	N/A	ftp://ftp.sra.ebi.ac.uk/vol1/fastq/SRR311/004/SRR3111864/SRR3111864_1.fastq.gz	ftp://ftp.sra.ebi.ac.uk/vol1/fastq/SRR311/004/SRR3111864/SRR3111864_2.fastq.gz	Adult	Male	Male
SRR3112012	Brugia malayi	PRJNA294265	N/A	ftp://ftp.sra.ebi.ac.uk/vol1/fastq/SRR311/002/SRR3112012/SRR3112012_1.fastq.gz	ftp://ftp.sra.ebi.ac.uk/vol1/fastq/SRR311/002/SRR3112012/SRR3112012_2.fastq.gz	Adult	Male	Male
SRR3111504	Brugia malayi	PRJNA294265	N/A	ftp://ftp.sra.ebi.ac.uk/vol1/fastq/SRR311/004/SRR3111504/SRR3111504_1.fastq.gz	ftp://ftp.sra.ebi.ac.uk/vol1/fastq/SRR311/004/SRR3111504/SRR3111504_2.fastq.gz	Adult	Male	Male
SRR3111510	Brugia malayi	PRJNA294265	N/A	ftp://ftp.sra.ebi.ac.uk/vol1/fastq/SRR311/000/SRR3111510/SRR3111510_1.fastq.gz	ftp://ftp.sra.ebi.ac.uk/vol1/fastq/SRR311/000/SRR3111510/SRR3111510_2.fastq.gz	Adult	Male	Male	Used to infer PAR coordinates
SRR3111544	Brugia malayi	PRJNA294265	N/A	ftp://ftp.sra.ebi.ac.uk/vol1/fastq/SRR311/004/SRR3111544/SRR3111544_1.fastq.gz	ftp://ftp.sra.ebi.ac.uk/vol1/fastq/SRR311/004/SRR3111544/SRR3111544_2.fastq.gz	Adult	Male	Male
SRR3111568	Brugia malayi	PRJNA294265	N/A	ftp://ftp.sra.ebi.ac.uk/vol1/fastq/SRR311/008/SRR3111568/SRR3111568_1.fastq.gz	ftp://ftp.sra.ebi.ac.uk/vol1/fastq/SRR311/008/SRR3111568/SRR3111568_2.fastq.gz	Adult	Male	Male
SRR3111579	Brugia malayi	PRJNA294265	N/A	ftp://ftp.sra.ebi.ac.uk/vol1/fastq/SRR311/009/SRR3111579/SRR3111579_1.fastq.gz	ftp://ftp.sra.ebi.ac.uk/vol1/fastq/SRR311/009/SRR3111579/SRR3111579_2.fastq.gz	Adult	Male	Male
SRR3111581	Brugia malayi	PRJNA294265	N/A	ftp://ftp.sra.ebi.ac.uk/vol1/fastq/SRR311/001/SRR3111581/SRR3111581_1.fastq.gz	ftp://ftp.sra.ebi.ac.uk/vol1/fastq/SRR311/001/SRR3111581/SRR3111581_2.fastq.gz	Adult	Male	Male
SRR3111514	Brugia malayi	PRJNA294265	N/A	ftp://ftp.sra.ebi.ac.uk/vol1/fastq/SRR311/004/SRR3111514/SRR3111514_1.fastq.gz	ftp://ftp.sra.ebi.ac.uk/vol1/fastq/SRR311/004/SRR3111514/SRR3111514_2.fastq.gz	Adult	Male	Male
SRR3111517	Brugia malayi	PRJNA294265	N/A	ftp://ftp.sra.ebi.ac.uk/vol1/fastq/SRR311/007/SRR3111517/SRR3111517_1.fastq.gz	ftp://ftp.sra.ebi.ac.uk/vol1/fastq/SRR311/007/SRR3111517/SRR3111517_2.fastq.gz	Adult	Male	Male
SRR3111629	Brugia malayi	PRJNA294265	N/A	ftp://ftp.sra.ebi.ac.uk/vol1/fastq/SRR311/009/SRR3111629/SRR3111629_1.fastq.gz	ftp://ftp.sra.ebi.ac.uk/vol1/fastq/SRR311/009/SRR3111629/SRR3111629_2.fastq.gz	Adult	Male	Male
SRR3111630	Brugia malayi	PRJNA294265	N/A	ftp://ftp.sra.ebi.ac.uk/vol1/fastq/SRR311/000/SRR3111630/SRR3111630_1.fastq.gz	ftp://ftp.sra.ebi.ac.uk/vol1/fastq/SRR311/000/SRR3111630/SRR3111630_2.fastq.gz	Adult	Male	Male
SRR3111634	Brugia malayi	PRJNA294265	N/A	ftp://ftp.sra.ebi.ac.uk/vol1/fastq/SRR311/004/SRR3111634/SRR3111634_1.fastq.gz	ftp://ftp.sra.ebi.ac.uk/vol1/fastq/SRR311/004/SRR3111634/SRR3111634_2.fastq.gz	Adult	Male	Male
SRR3111636	Brugia malayi	PRJNA294265	N/A	ftp://ftp.sra.ebi.ac.uk/vol1/fastq/SRR311/006/SRR3111636/SRR3111636_1.fastq.gz	ftp://ftp.sra.ebi.ac.uk/vol1/fastq/SRR311/006/SRR3111636/SRR3111636_2.fastq.gz	Adult	Male	Male
SRR3111640	Brugia malayi	PRJNA294265	N/A	ftp://ftp.sra.ebi.ac.uk/vol1/fastq/SRR311/000/SRR3111640/SRR3111640_1.fastq.gz	ftp://ftp.sra.ebi.ac.uk/vol1/fastq/SRR311/000/SRR3111640/SRR3111640_2.fastq.gz	Adult	Male	Male
SRR3111318	Brugia malayi	PRJNA294265	N/A	ftp://ftp.sra.ebi.ac.uk/vol1/fastq/SRR311/008/SRR3111318/SRR3111318_1.fastq.gz	ftp://ftp.sra.ebi.ac.uk/vol1/fastq/SRR311/008/SRR3111318/SRR3111318_2.fastq.gz	Adult	Male	Male
SRR3111319	Brugia malayi	PRJNA294265	N/A	ftp://ftp.sra.ebi.ac.uk/vol1/fastq/SRR311/009/SRR3111319/SRR3111319_1.fastq.gz	ftp://ftp.sra.ebi.ac.uk/vol1/fastq/SRR311/009/SRR3111319/SRR3111319_2.fastq.gz	Adult	Male	Male
SRR5190290	Brugia malayi	PRJNA294265	N/A	ftp://ftp.sra.ebi.ac.uk/vol1/fastq/SRR519/000/SRR5190290/SRR5190290_1.fastq.gz	ftp://ftp.sra.ebi.ac.uk/vol1/fastq/SRR519/000/SRR5190290/SRR5190290_2.fastq.gz	Adult	Male	Male
SRR5190289	Brugia malayi	PRJNA294265	N/A	ftp://ftp.sra.ebi.ac.uk/vol1/fastq/SRR519/009/SRR5190289/SRR5190289_1.fastq.gz	ftp://ftp.sra.ebi.ac.uk/vol1/fastq/SRR519/009/SRR5190289/SRR5190289_2.fastq.gz	Adult	Male	Male
SRR3111488	Brugia malayi	PRJNA294265	N/A	ftp://ftp.sra.ebi.ac.uk/vol1/fastq/SRR311/008/SRR3111488/SRR3111488_1.fastq.gz	ftp://ftp.sra.ebi.ac.uk/vol1/fastq/SRR311/008/SRR3111488/SRR3111488_2.fastq.gz	Adult	Male	Male
SRR3111493	Brugia malayi	PRJNA294265	N/A	ftp://ftp.sra.ebi.ac.uk/vol1/fastq/SRR311/003/SRR3111493/SRR3111493_1.fastq.gz	ftp://ftp.sra.ebi.ac.uk/vol1/fastq/SRR311/003/SRR3111493/SRR3111493_2.fastq.gz	Adult	Male	Male
SRR3111498	Brugia malayi	PRJNA294265	N/A	ftp://ftp.sra.ebi.ac.uk/vol1/fastq/SRR311/008/SRR3111498/SRR3111498_1.fastq.gz	ftp://ftp.sra.ebi.ac.uk/vol1/fastq/SRR311/008/SRR3111498/SRR3111498_2.fastq.gz	Adult	Male	Male
SRR5190288	Brugia malayi	PRJNA294265	N/A	ftp://ftp.sra.ebi.ac.uk/vol1/fastq/SRR519/008/SRR5190288/SRR5190288_1.fastq.gz	ftp://ftp.sra.ebi.ac.uk/vol1/fastq/SRR519/008/SRR5190288/SRR5190288_2.fastq.gz	Adult	Male	Male
SRR5190287	Brugia malayi	PRJNA294265	N/A	ftp://ftp.sra.ebi.ac.uk/vol1/fastq/SRR519/007/SRR5190287/SRR5190287_1.fastq.gz	ftp://ftp.sra.ebi.ac.uk/vol1/fastq/SRR519/007/SRR5190287/SRR5190287_2.fastq.gz	Adult	Male	Male
SRR488253	Brugia malayi	PRJNA159005	N/A	ftp://ftp.sra.ebi.ac.uk/vol1/fastq/SRR488/SRR488253/SRR488253_1.fastq.gz	ftp://ftp.sra.ebi.ac.uk/vol1/fastq/SRR488/SRR488253/SRR488253_2.fastq.gz	N/A	Gravid female (pool)	Female
SRR488256	Brugia malayi	PRJNA159005	N/A	ftp://ftp.sra.ebi.ac.uk/vol1/fastq/SRR488/SRR488256/SRR488256_1.fastq.gz	ftp://ftp.sra.ebi.ac.uk/vol1/fastq/SRR488/SRR488256/SRR488256_2.fastq.gz	N/A	Gravid female (pool)	Female	Used to infer PAR coordinates
ERR1333959	Brugia malayi	PRJEB2679	https://doi.org/10.1038/s41588-018-0262-1	ftp://ftp.sra.ebi.ac.uk/vol1/fastq/ERR133/009/ERR1333959/ERR1333959_1.fastq.gz	ftp://ftp.sra.ebi.ac.uk/vol1/fastq/ERR133/009/ERR1333959/ERR1333959_2.fastq.gz	L4	Virgin female (pool)	Likely female
ERR948797	Onchocerca volvulus	PRJEB2083	https://doi.org/10.1038/nmicrobiol.2016.216	ftp://ftp.sra.ebi.ac.uk/vol1/fastq/ERR948/ERR948797/ERR948797_1.fastq.gz	ftp://ftp.sra.ebi.ac.uk/vol1/fastq/ERR948/ERR948797/ERR948797_2.fastq.gz	L4/L5	Female	Female
ERR948798	Onchocerca volvulus	PRJEB2083	https://doi.org/10.1038/nmicrobiol.2016.216	ftp://ftp.sra.ebi.ac.uk/vol1/fastq/ERR948/ERR948798/ERR948798_1.fastq.gz	ftp://ftp.sra.ebi.ac.uk/vol1/fastq/ERR948/ERR948798/ERR948798_2.fastq.gz	L4/L5	Female	Female
ERR948803	Onchocerca volvulus	PRJEB2083	https://doi.org/10.1038/nmicrobiol.2016.216	ftp://ftp.sra.ebi.ac.uk/vol1/fastq/ERR948/ERR948803/ERR948803_1.fastq.gz	ftp://ftp.sra.ebi.ac.uk/vol1/fastq/ERR948/ERR948803/ERR948803_2.fastq.gz	L4/L5	Female	Female
ERR948804	Onchocerca volvulus	PRJEB2083	https://doi.org/10.1038/nmicrobiol.2016.216	ftp://ftp.sra.ebi.ac.uk/vol1/fastq/ERR948/ERR948804/ERR948804_1.fastq.gz	ftp://ftp.sra.ebi.ac.uk/vol1/fastq/ERR948/ERR948804/ERR948804_2.fastq.gz	L4/L5	Female	Female	Used to infer PAR coordinates
ERR068353	Onchocerca volvulus	PRJEB2679	https://doi.org/10.1038/s41588-018-0262-1	ftp://ftp.sra.ebi.ac.uk/vol1/fastq/ERR068/ERR068353/ERR068353_1.fastq.gz	ftp://ftp.sra.ebi.ac.uk/vol1/fastq/ERR068/ERR068353/ERR068353_2.fastq.gz	N/A	N/A	Gravid female
ERR070028	Onchocerca volvulus	PRJEB2679	https://doi.org/10.1038/s41588-018-0262-1	ftp://ftp.sra.ebi.ac.uk/vol1/fastq/ERR070/ERR070028/ERR070028_1.fastq.gz	ftp://ftp.sra.ebi.ac.uk/vol1/fastq/ERR070/ERR070028/ERR070028_2.fastq.gz	N/A	N/A	Gravid female
ERR676581	Onchocerca volvulus	PRJEB2679	https://doi.org/10.1038/s41588-018-0262-1	ftp://ftp.sra.ebi.ac.uk/vol1/fastq/ERR676/ERR676581/ERR676581_1.fastq.gz	ftp://ftp.sra.ebi.ac.uk/vol1/fastq/ERR676/ERR676581/ERR676581_2.fastq.gz	N/A	N/A	Male
ERR948794	Onchocerca volvulus	PRJEB2083	https://doi.org/10.1038/nmicrobiol.2016.216	ftp://ftp.sra.ebi.ac.uk/vol1/fastq/ERR948/ERR948794/ERR948794_1.fastq.gz	ftp://ftp.sra.ebi.ac.uk/vol1/fastq/ERR948/ERR948794/ERR948794_2.fastq.gz	L4/L5	Male	Male
ERR948795	Onchocerca volvulus	PRJEB2083	https://doi.org/10.1038/nmicrobiol.2016.216	ftp://ftp.sra.ebi.ac.uk/vol1/fastq/ERR948/ERR948795/ERR948795_1.fastq.gz	ftp://ftp.sra.ebi.ac.uk/vol1/fastq/ERR948/ERR948795/ERR948795_2.fastq.gz	L4/L5	Male	Male
ERR948796	Onchocerca volvulus	PRJEB2083	https://doi.org/10.1038/nmicrobiol.2016.216	ftp://ftp.sra.ebi.ac.uk/vol1/fastq/ERR948/ERR948796/ERR948796_1.fastq.gz	ftp://ftp.sra.ebi.ac.uk/vol1/fastq/ERR948/ERR948796/ERR948796_2.fastq.gz	L4/L5	Male	Male
ERR948800	Onchocerca volvulus	PRJEB2083	https://doi.org/10.1038/nmicrobiol.2016.216	ftp://ftp.sra.ebi.ac.uk/vol1/fastq/ERR948/ERR948800/ERR948800_1.fastq.gz	ftp://ftp.sra.ebi.ac.uk/vol1/fastq/ERR948/ERR948800/ERR948800_2.fastq.gz	L4/L5	Male	Male
ERR948801	Onchocerca volvulus	PRJEB2083	https://doi.org/10.1038/nmicrobiol.2016.216	ftp://ftp.sra.ebi.ac.uk/vol1/fastq/ERR948/ERR948801/ERR948801_1.fastq.gz	ftp://ftp.sra.ebi.ac.uk/vol1/fastq/ERR948/ERR948801/ERR948801_2.fastq.gz	L4/L5	Male	Male	Used to infer PAR coordinates
ERR948802	Onchocerca volvulus	PRJEB2083	https://doi.org/10.1038/nmicrobiol.2016.216	ftp://ftp.sra.ebi.ac.uk/vol1/fastq/ERR948/ERR948802/ERR948802_1.fastq.gz	ftp://ftp.sra.ebi.ac.uk/vol1/fastq/ERR948/ERR948802/ERR948802_2.fastq.gz	L4/L5	Male	Male
ERR065036	Onchocerca volvulus	PRJEB2679	https://doi.org/10.1038/s41588-018-0262-1	ftp://ftp.sra.ebi.ac.uk/vol1/fastq/ERR065/ERR065036/ERR065036_1.fastq.gz	ftp://ftp.sra.ebi.ac.uk/vol1/fastq/ERR065/ERR065036/ERR065036_2.fastq.gz	N/A	N/A	Unknown
ERR948799	Onchocerca volvulus	PRJEB2083	https://doi.org/10.1038/nmicrobiol.2016.216	ftp://ftp.sra.ebi.ac.uk/vol1/fastq/ERR948/ERR948799/ERR948799_1.fastq.gz	ftp://ftp.sra.ebi.ac.uk/vol1/fastq/ERR948/ERR948799/ERR948799_2.fastq.gz	L4/L5	Female	Unknown
ERR948805	Onchocerca volvulus	PRJEB2083	https://doi.org/10.1038/nmicrobiol.2016.216	ftp://ftp.sra.ebi.ac.uk/vol1/fastq/ERR948/ERR948805/ERR948805_1.fastq.gz	ftp://ftp.sra.ebi.ac.uk/vol1/fastq/ERR948/ERR948805/ERR948805_2.fastq.gz	L4/L5	Female	Unknown
